# Hyperosmotic Stress of HL-60/S4 Cells: Gene Set Enrichment Analysis and Microscopic Changes

**DOI:** 10.1101/2025.04.22.649232

**Authors:** Ada L. Olins, David Mark Welch, Igor Prudovsky, Donald E. Olins

## Abstract

Cellular homeostasis requires that internal cell conditions (e.g., pH, ionic and non-ionic solute concentrations and hydration levels) maintain a dynamic stability. To better understand the mechanisms enforcing this homeostasis, we examined the transcript abundance and cellular morphology of undifferentiated myeloid HL-60/S4 cells exposed to 30 or 60 minutes of hyperosmotic stress, resulting from 300 mM sucrose added to the tissue culture medium. We used Gene Set Expression Analyses (GSEA) to examine various cell functions (Phenotypes) of interest. Microscopy was also employed, where possible, to visualize the nuclear and chromatin physical states. We observed that hyperosmotic stress resulted in congelation of interphase and mitotic chromatin. In parallel, GSEA indicated a reduction of heterochromatin, histone lysine methyltransferase and mRNA transcription. Mitosis ceases during hyperosmotic stress, with the intact tubulin spindle remaining attached to clustered centromeres on the congealed chromosomes. GSEA indicated that ribosome biosynthesis in nucleoli and oxidative activity in mitochondria are significantly increased. In addition, the proteasome phenotype is increased, suggesting that protein synthesis and destruction are both occurring at an increased pace during hyperosmotic stress. Nuclear envelope-associated chromatin also appears to be affected by hyperosmotic stress: LBR and Heterochromatin Protein 1 alpha (CBX5) disperse into the cytoplasm. Evidence is also presented that 300 mM sucrose leads to a reduction of DNA methylation and aberrant cellular localization of MeCP2. The effects of acute hyperosmotic stress on HL-60/S4 cells are very diverse and very profound. In many respects, the stress response resembles a frantic attempt for cell survival in the face of inevitable cell death.
