## Supplementary material for "Hyperosmotic Stress of HL-60/S4 Cells: Gene Set Enrichment Analysis and Microscopic Changes": Table S3

### Sheet: Leading Edges
GOMF_HISTONE_H3_METHYLTRANSFERASE_ACTIVITY	GOMF_HISTONE_METHYLTRANSFERASE_ACTIVITY	GOCC_HISTONE_METHYLTRANSFERASE_COMPLEX
ASH1L	ASH1L	AEBP2
DOT1L	DOT1L	BOD1L1
EHMT1	EHMT1	CBX5
EZH1	EZH1	CHD8
JARID2	JARID2	E2F6
KMT2A	KMT2A	EPOP
KMT2B	KMT2B	EZH1
KMT2C	KMT2C	HCFC1
KMT2D	KMT2D	JARID2
KMT2E	KMT2E	KANSL1
NSD1	KMT5A	KDM6A
NSD2	NSD1	KDM6B
NSD3	NSD2	KMT2A
PRDM2	NSD3	KMT2B
SETD1A	PRDM2	KMT2C
SETD1B	SETD1A	KMT2D
SETD2	SETD1B	MEN1
SETD5	SETD2	MGA
SETD7	SETD5	MTF2
	SETD7	PAXIP1
		PHF20
		PRDM4
		RBBP5
		SETD1A
		SETD1B
		SIRT1
		TAF1
		TAF4
		TRIM37
		WDR5B
		WDR82
		ZNF335
